# *GIGANTEA* accelerates wheat heading time through gene interactions converging on *FLOWERING LOCUS T1*

**DOI:** 10.1101/2023.07.11.548614

**Authors:** Chengxia Li, Huiqiong Lin, Juan M. Debernardi, Chaozhong Zhang, Jorge Dubcovsky

## Abstract

Precise regulation of flowering time is critical for cereal crops to synchronize reproductive development with optimum environmental conditions, thereby maximizing grain yield. The plant specific gene *GIGANTEA* (*GI*) plays an important role in the control of flowering time, with additional functions on the circadian clock and plant stress responses. In this study, we show that *GI* loss-of-function mutants in a photoperiod sensitive tetraploid wheat background exhibit significant delays in heading time under both long-day (LD) and short-day (SD) photoperiods, with stronger effects under LD. However, this interaction between GI and photoperiod is no longer observed in isogenic lines carrying either a photoperiod insensitive allele in the *PHOTOPERIOD1* (*PPD1*) gene or a loss-of-function allele in *EARLY FLOWERING 3* (*ELF3*), a known repressor of *PPD1.* These results suggest that the normal circadian regulation of *PPD1* is required for the differential effect of *GI* on heading time in different photoperiods. Using crosses between mutants or transgenic of *GI* and those of critical genes in the flowering regulation pathway, we show that *GI* accelerates wheat heading time by promoting *FLOWERING LOCUS T1* (*FT1*) expression via interactions with *ELF3, VERNALIZATION 2* (*VRN2*), *CONSTANS* (*CO*), and the age-dependent microRNA172-*APETALA2* (*AP2*) pathway, at both transcriptional and protein levels. Our study reveals conserved *GI* mechanisms between wheat and Arabidopsis, but also identifies specific interactions of GI with the distinctive photoperiod and vernalization pathways of the temperate grasses. These results provide valuable knowledge for modulating wheat heading time and engineering new varieties better adapted to a changing environment.
