## Supplemental Data S1-S8 for "*GIGANTEA* accelerates wheat heading time through gene interactions converging on *FLOWERING LOCUS T1*"

### Sheet: S1. Fig. 1
Supplemental Information S1 supporting Fig. 1. Effect of gi loss-of-function mutants and transgenic lines expressing GI under the maize ubiquitin promoter (UBI-GI-MYC) on wheat heading time under long-day (LD).
Fig. 1B. Days to heading.
gi-1 mutant (A-2019 X B-2205) and WT sister lines				gi-2 mutant (A-401 X B-2205) and WT sister lines				gi-3 mutant (A-401 X B-3825) and WT sister lines
Genotype	WT-PS	gi-1		Genotype	WT-PS	gi-2		Genotype	WT-PS	gi-3
	54	69			51	63			48	67
	53	68			51	65			48	65
	56	68			50	65			48	65
	55	68			48	63			46	65
	54	63			48	63			49	64
	54	69			50	69			47	67
	55	65			48	68			50	63
	57	67			51	69			49	67
	54	63			.	66			47	65
	57	70			.	.			49	63
Mean	54.9	67		Mean	49.625	65.6667			48	64
SD	1.37032	2.49444		SD	1.40789	2.5			47	65
N	10	10		N	8	9			48	65
SE	0.433333	0.788811		SE	0.497763	0.833333			50	67
t-Test	7.93191e-11			t-Test	7.79193e-11				50	64
									49	63
									47	62
									48	63
									50	63
									49	65
									48	64
									50	.
								Mean	48.4091	64.5714
								SD	1.18157	1.50238
								N	22	21
								SE	0.251911	0.327846
								t-Test	3.56462e-34
Fig. 1C. Days to heading.					Fig. 1E. Spikelet number per spike (SNS)a				Fig. 1G. Tiller number.
Complementation test of gi-2 mutant with UBI-GI-MYC transgene.					Comparison of gi-2 mutant vs. wildtype sister lines.				Comparison of gi-2 mutant vs. wildtype sister lines.
Genotype	WT-PS	UBI-GI / gi-2	gi-2		Genotype	WT-PS	gi-2		Genotype	WT-PS	gi-2
	53	55	67			18	23.5			10	15
	54	58	67			17.8333	24.1667			10	16
	55	54	74			18	24.1667			11	17
	55	55	67			18.3333	23.8333			10	17
	53	55	66			18	23.8333			11	17
	56	56	74			17.8333	24.1667			11	14
	53	56	67			18	24			12	14
	54	58	68			18	23.5			12	20
	57	60	67			18	23.8333			13	20
	55	56	66			18.5	24			11	17
	53	58	68		Mean	18.05	23.9		Mean	11.1	16.7
	54	56	70		SD	0.154303	0.263523		SD	0.834523	2.23607
	53	56	70		N	10	10		N	10	10
	55	58	70		SE	0.048795	0.0833333		SE	0.263899	0.707107
		58	74		t-Test	9.53955e-19			t-Test	5.13749e-06
		58	70
Mean	54.2857	56.6875	69.0625
SD	1.26665	1.62147	2.81588
N	14	16	16
SE	0.338526	0.405368	0.703969
Tukey test P < 0.01	a	b	c
Transformed data (**-4) to restore Normality of residuals and homogeneity of variances
ANOVA P < 0.0001, Shapiro-Wilk test P = 0.1028, Levene's test P = 0.1120.

### Sheet: S2. Fig. 2
Supplemental Information S2 supporting Fig. 2. Effect of the gi-2 mutation on leaf number and heading time under different photoperiods.
Fig. 2A. Days to heading in Kronos-PS and gi-2-PS grwown under SD (8h light).
Genotype	WT-PS	gi-1
	>150	>150
	>150	>150
	>150	>150
	>150	>150
	>150	>150
	>150	>150
	>150	>150
	>150	>150
	>150	>150
	>150	>150
	>150	>150
		>150
Mean	>150	>150
SD	NA	NA
N	11	12
The experiment was terminated at 150 d
Kronos-PS background
Fig. 2C. Number of leaves under SD (8h light)				Number of leaves under SD-10 h				Number of leaves under LD				2 x 3 Factorial ANOVA for leaf number Genotype x Photoperiod in Kronos-PS. Fig. 2A
gi-2 mutant vs. wildtype sister lines.				gi-2 mutant vs. wildtype sister lines.				gi-2 mutant vs. wildtype sister lines.				Dependent Variable: leaf number
Genotype	WT-PS	gi-2		Genotype	WT-PS	gi-2		Genotype	WT-PS	gi-2		Source	DF	Sum Sq.	Mean Square	F Value	P > F
	14	15			13	15			10	14		Model	5	123.579	24.7157	86.12	<.0001
	14	14			14	14			10	13		Error	50	14.35	0.287
	14	15			14	14			11	14		Corrected Total	55	137.929
	14	15			14	15			11	14		R2: 0.896
	14	15			14	14			10	14
	14	16			13	16			11	14		Source	DF	Type III SS	Mean Square	F Value	P > F
	14	14			14	14			10	14		Photoperiod	2	58.5786	29.2893	102.05	<.0001
	13	15			14	14			10	13		Genotype	1	41.6	41.6	144.95	<.0001
Mean	13.875	14.875			14	15			10	14		Photoperiod * Genotype	2	20.3571	10.1786	35.47	<.0001
SD	0.353553	0.64087			13	14			11	14
N	8	8		Mean	13.7	14.5		Mean	10.4	13.8
SE	0.125	0.226582		SD	0.483046	0.707107		SD	0.516398	0.421637
t-Test	0.0017182			N	10	10		N	10	10
				SE	0.152753	0.223607		SE	0.163299	0.133333
				t-Test	0.00848909			t-Test	3.81029e-12
Fig. 2D. Effect of gi-2 mutant on heading time under SD and LD in a Kronos-PI background.
Kronos-PI and gi-2-PI under SD (8 h light)					Kronos-PI and gi-2-PI under LD (16 h light)							2 x 2 factorial ANOVA for DTH Genotype x Photoperiod in Kronos-PI background. Fig. 2D
Genotypes	Kronos-PI	gi-2-PI			Genotypes	Kronos-PI	gi-2-PI					Dependent Variable: Days to heading
	79	96				48	64					Source	DF	Sum Sq.	Mean Square	F Value	P > F
	82	98				49	62					Model	3	13062.5	4354.15	789.95	<.0001
	78	91				48	66					Error	38	209.45	5.51
	77	93				47	64					Corrected Total	41	13271.9
	79	98				48	60					R2: 0.896
	79	95				49	62
	77	98				47	66					Source	DF	Type III SS	Mean Square	F Value	P > F
	78	89				49	65					Photoperiod	1	10371	10371	1881.55	<.0001
	77	96				47	65					Genotype	1	2672.77	2672.77	484.9	<.0001
	80	100				50	62					Photoperiod * Genotype	1	3.44	3.44	0.62	0.4347
	84	98			Mean	48.2	63.6					Simple Effects	Difference	P
Mean	79.0909	95.6364			SD	1.0328	2.01108					SD-LD in Kronos-PI	30.8909	7.25796e-20
SD	2.21154	3.38446			N	10	10					SD-LD in gi-2-PI	32.0364	2.55542e-16
N	11	11			SE	0.326599	0.635959					Kronos-PI - gi-2-PI in SD	-16.5455	1.49771e-11
SE	0.666804	1.02045			t-Test	2.66477e-14						Kronos-PI - gi-2-PI in LD	-15.4	2.66477e-14
t-Test	1.49771e-11
Fig. 2E. Interaction between GI and PPD1 on heading time under LD.												2 x 2 Factorial ANOVA for DTH: GI x PPD1 under LD. Fig. 2E. (ppd1 is a loss-of-function mutant for both PPD-A1 and PPD-B1.)
Genotypes	Kronos-PS	gi-2-PS	ppd1	gi-2 ppd1								Dependent Variable: Days to heading
	55	67	113	143								Source	DF	Sum Sq.	Mean Square	F Value	P > F
	54	61	106	147								Model	3	13062.5	4354.15	789.95	<.0001
	55	67	119	147								Error	38	209.45	5.51
	55	67	143	156								Corrected Total	41	13271.9
	54	70	109	147								R2: 0.896
	54	69	147	147
	55	67	147	151								Source	DF	Type III SS	Mean Square	F Value	P > F
	.	.	149	.								Photoperiod	1	10371	10371	1881.55	<.0001
Mean	54.5714	66.8571	129.125	148.286								Genotype	1	2672.77	2672.77	484.9	<.0001
SD	0.534522	2.85357	19.007	4.11154								Photoperiod * Genotype	1	3.44	3.44	0.62	0.4347
N	7	7	8	7								Simple Effects	Difference	P
SE	0.202031	1.07855	6.72001	1.55402								Gi - gi-2 in Kronos-PS	-12.2857	1.04289e-07
												Gi - gi-2 in ppd1	-19.1607	0.0218924
												Ppd1 - ppd1 in Gi	-74.5536	1.24031e-07
Fig. 2F. 24 h time course of PPD1 expression in Kronos-PS and gi-2 mutant under LD.												Ppd1 - ppd1 in gi-2	-81.4286	1.60498e-14
PPD1 transcript levels determined by qRT-PCR using ACTIN as endogenous control and the DCt method
Kronos PS	ZT0	ZT4	ZT8	ZT12	ZT16	ZT20
	0.0694842	2.29077	1.54258	3.23931	1.80479	0.317901
	0.0800152	3.45667	1.92203	3.26162	1.56338	0.347447
	0.0420772	1.14719	1.88596	2.89779	1.64905	0.233361
	0.0606653	2.25454	1.81949	3.00639	1.41633	0.367689
	0.085848	1.14532	1.92867	2.78915	2.15343	0.309135
Average	0.067618	2.0589	1.81974	3.03885	1.7174	0.315107
S.E.M	0.0077142	0.430792	0.0719471	0.0930358	0.125856	0.0229527
gi-2	ZT0	ZT4	ZT8	ZT12	ZT16	ZT20
	0.0333335	0.974101	1.0531	1.25964	1.20486	0.131277
	0.0457615	1.41	1.08878	1.72729	1.22104	0.121888
	0.128482	4.36296	1.79405	1.24975	1.12758	0.252207
	.	1.71174	1.30417	1.79256	1.03937	0.146229
	0.0668878	4.28805	1.96737	2.24917	1.30222	0.0994852
Average	0.0686163	2.54937	1.44149	1.65568	1.17901	0.150217
S.E.M	0.021123	0.734622	0.186408	0.186778	0.0445881	0.0266015
t-Test	0.96254	0.580498	0.0949789	0.00016442	0.00377645	0.00155543
PPD1 expression analysis
	WT		gi
	Average	s.e.m.	Average	s.e.m.	t-Test
ZT0	0.067618	0.0077142	0.054893	0.021355	#REF!
ZT4	2.0589	0.430792	2.54937	0.734622	#REF!
ZT8	1.81974	0.0719471	1.44149	0.186408	#REF!
ZT12	3.03885	0.0930358	1.65568	0.186778	#REF!
ZT16	1.7174	0.125856	1.17901	0.0445881	#REF!
ZT20	0.315107	0.0229527	0.150217	0.0266015	#REF!

### Sheet: S3. Fig. 3
Supplemental information S3 supporting Fig. 3. Effect of GI on heading time in the elf3 mutant background under LD and SD
Fig. 3A. Effect of gi-2 mutant on heading time under SD and LD in a Kronos-PS-elf3 mutant background.										2 x 2 factorial ANOVA for DTH. GI x Photoperiod in Kronos-PS-elf3 mutant background. Fig. 3A
Kronos-PS elf3 & elf3 gi-2 heading time under SD (8 h light)					Kronos-PS elf3 & elf3 gi-2 heading time under LD (16 h light)					Dependent Variable: Days to heading
Genotypes	elf3	elf3 gi-2			Genotypes	elf3	elf3 gi-2			Source	DF	Sum Sq.	Mean Square	F Value	P > F
	47	63				44	60			Model	3	2504.98	834.994	640.79	<.0001
	47	63				43	58			Error	38	49.5167	1.30307
	49	64				43	59			Corrected Total	41	2554.5
	47	61				43	58			R2: 0.896
	47	60				45	58
	48	61				43	58			Source	DF	Type III SS	Mean Square	F Value	P > F
	47	65				45	58			Photoperiod	1	2288.21	2288.21	1756.01	<.0001
	49	61				43	59			Genotype	1	151.34	151.34	116.14	<.0001
	47	61				44	58			Photoperiod * Genotype	1	0.122464	0.122464	0.09	0.7608
	47	62				45	59			Simple Effects	Difference	P
	.	65			Mean	43.8	58.5			SD-LD in elf3	3.7	2.49512e-08
	.	63			SD	0.918937	0.707107			SD-LD in elf3 gi-2	3.91667	1.11664e-06
Mean	47.5	62.4167			N	10	10			elf3 gi-2 -elf3 in SD	14.9167	1.0227e-16
SD	0.849837	1.67649			SE	0.290593	0.223607			elf3 gi-2 -elf3 in LD	14.7	3.47512e-16
N	10	12			t-Test	3.47512e-16
SE	0.268742	0.48396
t-Test	1.0227e-16
										2 x 2 factorial ANOVA for DTH. GI x ELF3 in Kronos under LD. Fig. 3B
Fig. 3B. Interaction between GI and ELF3 on heading time in Kronos-PS under LD.										Dependent Variable: Days to heading
Genotypes	Kronos-PS	gi-2	elf3	gi-2 elf3						Source	DF	Sum Sq.	Mean Square	F Value	P > F
	53	74	44	60						Model	3	4065.29	1355.1	1463.81	<.0001
	57	73	43	58						Error	34	31.475	0.925735
	54	75	43	59						Corrected Total	37	4096.76
	56	74	43	58						R2: 0.9923
	54	74	45	58
	56	74	43	58						Source	DF	Type III SS	Mean Square	F Value	P > F
	56	73	45	58						ELF3	1	1724.84	1724.84	1863.21	<.0001
	56	74	43	59						GI	1	2574.01	2574.01	2780.51	<.0001
	56	.	44	58						ELF3 x GI	1	31.7779	31.7779	34.33	<.0001
	57	.	45	59						Simple effects	Difference	P
Mean	55.5	73.875	43.8	58.5						ELF3 in Gi	-11.7	1.14775e-14
SD	1.35401	0.64087	0.918937	0.707107						ELF3 in gi-2	-15.375	1.09814e-18
N	10	8	10	10						GI in Elf3	18.375	1.37644e-16
SE	0.428174	0.226582	0.290593	0.223607						GI in elf3	14.7	4.67247e-19
										2 x 2 factorial ANOVA for leaf number. GI x ELF3 in Kronos under LD. Fig. 3B
Fig. 3C. Interaction between GI and ELF3 on leaf number in Kronos-PS under LD.										Dependent Variable: Leaf number
Genotypes	Kronos-PS	gi-2	elf3	gi-2 elf3						Source	DF	Sum Sq.	Mean Square	F Value	P > F
	10	14	9	12						Model	3	102.92	34.3066	167.23	<.0001
	11	13	9	11						Error	34	6.975	0.205147
	10	14	9	12						Corrected Total	37	109.895
	11	14	9	12						R2: 0.9365
	10	14	10	11
	11	14	9	11						Source	DF	Type III SS	Mean Square	F Value	P > F
	10	14	10	11						ELF3	1	33.5309	33.5309	163.45	<.0001
	10	14	9	11						GI	1	73.1309	73.1309	356.48	<.0001
	10	.	9	11						ELF3 x GI	1	4.44853	4.44853	21.68	<.0001
	11	.	9	11						Effect of	Difference	P
Mean	10.4	13.875	9.2	11.3						ELF3 in Gi	-1.2	2.13013e-05
SD	0.516398	0.353553	0.421637	0.483046						ELF3 in gi-2	-2.575	1.02412e-09
N	10	8	10	10						GI in Elf3	3.475	2.41312e-11
SE	0.163299	0.125	0.133333	0.152753						GI in elf3	2.1	5.19041e-09
Fig. 3D. 24 h time course of FT1 expression in the 4th fully expanded leaves of Kronos-PS (WT), elf3, gi-2 and elf3 gi-2.
FT1 transcript levels determined by qRT-PCR using ACTIN as endogenous control and the DCt method
Kronos PS	ZT0	ZT4	ZT8	ZT12	ZT16	ZT20
	0.138984	0.473286	0.220867	0.503073	0.214577	0.0532262
	0.0208198	0.0583418	0.254093	0.242746	0.168151	0.06776
	0.099048	0.176756	0.525822	0.283115	0.124656	0.175092
	0.171355	0.149934	0.266495	0.233793	0.174247	0.175122
	0.0823455	0.123651	0.390325	0.173979	0.0585698	0.105243
Average	0.10251	0.196394	0.33152	0.287341	0.14804	0.115289
S.E.M	0.0256533	0.0719595	0.0564262	0.0566856	0.0265237	0.0258535
elf3	ZT0	ZT4	ZT8	ZT12	ZT16	ZT20
	8.25126	2.27393	3.46006	2.25231	2.17398	1.98741
	4.67245	1.47193	3.00691	4.00916	1.12884	2.15225
	9.92162	1.49227	5.87091	3.8581	1.56087	1.27795
	5.96788	1.94234	4.69087	2.17609	1.39703	1.35986
	5.38591	1.61769	3.13941	3.25119	1.78414	4.05501
Average	6.83982	1.75963	4.03363	3.10937	1.60897	2.1665
S.E.M	0.97625	0.15367	0.547282	0.387033	0.177156	0.501944
gi-2	ZT0	ZT4	ZT8	ZT12	ZT16	ZT20
	0	0.00301826	0	0	0	0
	0.00144255	0	0.00206172	0	0	0
	0	0	0	0	0.00239089	0.00109895
	0	0.0015088	0	0.00492232	0.00204959	0
	0	0	0	0.00215334	0	0
Average	0.00028851	0.000905411	0.000412343	0.00141513	0.000888096	0.00021979
S.E.M	0.00028851	0.000603635	0.000412343	0.000970905	0.000546516	0.00021979
elf3 gi-2	ZT0	ZT4	ZT8	ZT12	ZT16	ZT20
	0.166706	0.174527	0.12304	0.0989044	0.0938464	0.183616
	0.0959352	0.0632767	0.0583988	0.16716	0.117383	0.100986
	0.065357	0.0477318	0.0752146	0.100956	0.151739	0.134617
	0.177922	0.0617014	0.0942303	0.0979481	0.0349754	0.313431
	0.379503	0.0522998	0.164352	.	0.0416017	0.218205
Average	0.177085	0.0799074	0.103047	0.116242	0.087909	0.190171
S.E.M	0.0548407	0.0238311	0.0187134	0.0151911	0.0222761	0.0367846
2 x 2 Factorial ANOVAs at each ZT time point
Source	ZT0	ZT4	ZT8	ZT12	ZT16	ZT20
ELF3	<.0001	<.0001	<.0001	<.0001	<.0001	0.0004
GI	<.0001	<.0001	<.0001	<.0001	<.0001	0.0008
ELF3 x GI	<.0001	<.0001	<.0001	<.0001	<.0001	0.002

### Sheet: S4. Fig. 4
Supplemental Information S4 supporting Fig. 4. Diurnal expression analysis of GI in WT and elf3 mutant.
Fig. 4A. 24 h time course of GI expression in the 4th fully expanded leaves of Kronos-PS (WT) and elf3.
GI transcript levels determined by qRT-PCR using ACTIN as endogenous control and the DCt method
Kronos PS	ZT0	ZT4	ZT8	ZT12	ZT16	ZT20
	0.0412719	0.702962	8.48565	27.8654	4.70915	0.369062
	0.0304569	1.36084	12.0088	26.767	4.05823	0.395252
	0.0265337	0.547495	9.00636	23.7542	3.69342	0.373684
	0.045764	0.964152	9.06401	19.8735	3.18332	0.455073
	0.0550008	0.504584	8.88824	30.5783	5.79188	0.358047
Average	0.0398055	0.816006	9.49062	25.7677	4.2872	0.390223
S.E.M	0.00515795	0.158217	0.637601	1.83491	0.450868	0.0173024
elf3	ZT0	ZT4	ZT8	ZT12	ZT16	ZT20
	6.42831	3.96163	10.3558	8.70145	5.9872	4.6957
	6.43426	4.14496	9.87891	9.69136	6.43871	3.02245
	8.14324	3.81614	11.2879	9.12749	4.90251	3.90556
	4.69865	3.04644	8.19831	7.62887	4.40446	2.78194
	7.38843	4.54991	11.1996	12.9763	5.46476	3.724
Average	6.61858	3.90382	10.1841	9.6251	5.43953	3.62593
S.E.M	0.577648	0.247155	0.561948	0.903351	0.364602	0.339759
t-Test	3.19064e-06	5.7976e-06	0.438129	4.81139e-05	0.0821135	1.23241e-05
Fig. 4B. 24 h time course of CCA1 expression in the 4th fully expanded leaves of Kronos-PS (WT), elf3, gi-2, and elf3 gi-2.
CCA1 transcript levels determined by qRT-PCR using ACTIN as endogenous control and the DCt method
Kronos PS	ZT0	ZT4	ZT8	ZT12	ZT16	ZT20
	31.0476	97.6804	13.9487	1.28114	0.298121	0.411656
	95.2809	84.1807	12.5103	1.09448	0.324277	0.461836
	40.9761	27.0305	11.0285	1.3195	0.337161	0.411794
	35.9106	52.2298	12.2813	0.791761	0.24606	0.512511
	42.1298	38.9468	12.8892	0.902114	0.370572	0.563021
Average	49.069	60.0136	12.5316	1.0778	0.315238	0.472164
S.E.M	11.7199	13.4073	0.472147	0.103133	0.02086	0.0294069
elf3	ZT0	ZT4	ZT8	ZT12	ZT16	ZT20
	33.8897	11.726	1.27319	0.37972	0.830321	4.44989
	27.0052	6.99179	0.974219	0.411978	0.60808	2.51205
	37.4418	7.74689	1.23639	0.413299	0.449949	1.68881
	34.956	10.5414	0.694029	0.285148	0.442205	1.64282
	38.2221	10.5133	0.985372	0.520656	0.827042	3.30077
Average	34.303	9.50387	1.03264	0.40216	0.631519	2.71887
S.E.M	1.98831	0.906385	0.104806	0.0377208	0.0857637	0.528996
gi-2	ZT0	ZT4	ZT8	ZT12	ZT16	ZT20
	33.191	7.2278	2.32677	0.573533	1.24585	3.54664
	26.6613	8.19805	2.46315	0.601391	1.10399	2.63464
	29.5424	15.5139	3.0623	0.389554	0.888464	2.73919
	23.2378	12.2056	2.39428	0.670163	1.91851	3.28441
	28.7666	16.5214	2.86203	0.422694	1.30549	1.99669
Average	28.2798	11.9334	2.62171	0.531467	1.29246	2.84031
S.E.M	1.64304	1.87136	0.144175	0.0537896	0.172194	0.270216
elf3 gi-2	ZT0	ZT4	ZT8	ZT12	ZT16	ZT20
	0.761366	0.700364	0.592031	0.231886	0.498744	0.672458
	0.394874	1.09851	0.950972	0.494914	0.608337	0.573009
	0.492422	0.530721	0.527807	0.415667	0.253083	0.717837
	0.177597	0.717447	0.704173	0.55399	0.397231	0.440021
	0.611467	0.828604	1.32996	0.613464	0.344108	0.287644
Average	0.487545	0.77513	0.820988	0.461984	0.420301	0.538194
S.E.M	0.0987456	0.093832	0.146282	0.0661764	0.0615672	0.0787158
2 x 2 Factorial ANOVAs at each ZT time point
Source	ZT0	ZT4	ZT8	ZT12	ZT16	ZT20
ELF3	0.0027	0.0003	<.0001	<.0001	0.0146	0.9273
GI	0.0003	0.0007	<.0001	0.003	0.0017	0.759
ELF3 x GI	0.2938	0.0104	<.0001	0.0005	<.0001	<.0001
Fig. 4C. 24 h time course of TOC1 expression in the 4th fully expanded leaves of Kronos-PS (WT), elf3, gi-2, and elf3 gi-2.
TOC1 transcript levels determined by qRT-PCR using ACTIN as endogenous control and the DCt method
Kronos PS	ZT0	ZT4	ZT8	ZT12	ZT16	ZT20
	0.928681	0.307481	1.3232	16.3163	7.78772	1.6089
	1.4723	0.326845	1.25309	12.3368	7.84782	2.36295
	0.783235	0.123138	1.14199	18.048	7.51803	2.26185
	0.776556	0.245386	1.23762	18.0152	5.59784	2.6482
	1.04962	0.0995056	1.3582	12.3639	9.33885	2.37839
Average	1.00208	0.220471	1.26282	15.416	7.61805	2.25206
S.E.M	0.127966	0.0466977	0.0374654	1.29017	0.597243	0.173052
elf3	ZT0	ZT4	ZT8	ZT12	ZT16	ZT20
	1.6179	0.801556	10.6515	9.11891	4.70813	4.55321
	2.26767	0.745581	5.2137	11.4516	6.0381	2.9008
	2.33097	0.877894	11.8531	10.7842	4.56822	5.37036
	1.70756	0.95242	12.1485	13.0685	4.89979	3.55877
	2.11304	1.13483	6.0315	15.1114	4.14646	4.03191
Average	2.00743	0.902457	9.17966	11.9069	4.87214	4.08301
S.E.M	0.145809	0.0677822	1.47931	1.02125	0.31671	0.42151
gi-2	ZT0	ZT4	ZT8	ZT12	ZT16	ZT20
	0.94712	0.176152	2.65094	9.14584	10.2209	4.86348
	1.01493	0.177117	1.40792	9.98078	10.9528	4.54008
	0.973542	0.214954	2.36668	11.7958	9.2692	5.55662
	1.13756	0.152217	2.81619	11.0533	7.69611	2.45823
	1.46586	0.204346	2.14764	8.59898	7.21546	2.37752
Average	1.1078	0.184957	2.27787	10.115	9.0709	3.95919
S.E.M	0.0952775	0.0111505	0.246031	0.589968	0.71541	0.650442
elf3 gi-2	ZT0	ZT4	ZT8	ZT12	ZT16	ZT20
	8.69749	1.80303	3.63472	8.72322	10.927	10.8515
	9.82141	1.49345	3.40904	7.12062	7.43632	9.8656
	8.29779	0.954298	2.51485	7.76418	5.8277	10.8022
	4.77199	1.19089	2.1178	8.32381	5.73788	7.53112
	9.36473	1.08676	2.21374	7.73576	5.54675	10.4652
Average	8.19068	1.30569	2.77803	7.93352	7.09514	9.90313
S.E.M	0.894245	0.152838	0.312706	0.274276	1.01602	0.618529
2 x 2 Factorial ANOVAs at each ZT time point
Source	ZT0	ZT4	ZT8	ZT12	ZT16	ZT20
ELF3	<.0001	<.0001	<.0001	0.0054	0.0042	<.0001
GI	<.0001	0.0507	0.0029	<.0001	0.0194	<.0001
ELF3 x GI	<.0001	0.0226	0.0002	0.4639	0.5934	0.0009

### Sheet: S5. Fig. 5
Supplemental Information S5 supporting Fig. 5. Heading time evaluation of WT-PS, gi-2, vrn2 and gi-2 vrn2 mutants under LD
Fig. 5A. Interaction between GI and VRN2 on heading time in Kronos-PS under LD.							2 x 2 factorial ANOVA for DTH. GI x VRN2 in Kronos-PS background. Fig. 5A
Genotypes	Kronos-PS	vrn2	gi-2	gi-2 vrn2			Dependent Variable: Days to heading
	55	51	76	66			Source	DF	Sum Sq.	Mean Square	F Value	P > F
	56	51	80	64			Model	3	4181.4	1393.8	872.32	<.0001
	56	51	79	66			Error	38	60.72	1.6
	56	49	78	64			Corrected Total	41	4242.12
	55	51	76	65			R2: 0.9857
	56	49	78	63
	57	51	78	64			Source	DF	Type III SS	Mean Square	F Value	P > F
	56	51	76	67			VRN2	1	818.82	818.82	512.46	<.0001
	56	51	78	65			GI	1	3396.54	3396.54	2125.75	<.0001
	56	51	76	65			VRN2 x GI	1	132.12	132.12	82.69	<.0001
	.	.	.	69			Simple effects	Difference	P
	.	.	.	63			VRN2 in Gi	5.3	2.6231e-12
Mean	55.9	50.6	77.5	65.0833			VRN2 in gi-2	12.4167	7.29972e-14
SD	0.567646	0.843274	1.43372	1.72986			GI in Vrn2	-21.6	7.8921e-20
N	10	10	10	12			GI in vrn2	-14.4833	2.92916e-16
SE	0.179505	0.266667	0.453382	0.499368
Fig. 5B. Interaction between GI and VRN2 on leaf number in Kronos-PS under LD.							2 x 2 factorial ANOVA for DTH. GI x VRN2 in Kronos-PS background. Fig. 5B
Genotypes	Kronos-PS	vrn2	gi-2	gi-2 vrn2			Dependent Variable: Leaf number
	10	10	14	13			Source	DF	Sum Sq.	Mean Square	F Value	P > F
	11	10	14	13			Model	3	78.6595	26.2198	127.47	<.0001
	11	10	14	13			Error	38	7.8167	0.2057
	11	10	14	12			Corrected Total	41	86.4762
	11	10	13	12			R2: 0.9096
	11	10	14	13
	11	11	14	12			Source	DF	Type III SS	Mean Square	F Value	P > F
	11	10	13	13			VRN2	1	7.6877	7.6877	37.37	<.0001
	11	10	13	12			GI	1	72.8181	72.8181	354	<.0001
	10	10	13	13			VRN2 x GI	1	0.2616	0.2616	1.27	0.2665
	.	.	.	13			Simple effects	Difference	P
	.	.	.	12			VRN2 in Gi	0.7	0.000538219
Mean	10.8	10.1	13.6	12.5833			VRN2 in gi-2	1.01667	0.000171242
SD	0.421637	0.316228	0.516398	0.514929			GI in Vrn2	-2.8	9.69101e-11
N	10	10	10	12			GI in vrn2	-2.48333	2.23316e-11
SE	0.133333	0.1	0.163299	0.148647
Fig. 5C. 24 h time course of VRN2 expression in the 4th fully expanded leaves of Kronos-PS (WT) and gi-2 mutant.
VRN2 transcript levels determined by qRT-PCR using ACTIN as endogenous control and the DCt method
Kronos PS	ZT0	ZT4	ZT8	ZT12	ZT16	ZT20
	0.00294653	0.0345406	0.258177	0.177369	0.125372	0.0378189
	0.0142251	0.168589	0.40291	0.505891	0.23247	0.0225936
	0.00358138	0.0243475	0.145382	0.204373	0.29581	0.0172812
	0.00440299	0.0935096	0.243243	0.426967	0.166813	0.0183131
	0.00381475	0.0328141	0.22767	0.224534	0.242633	0.0293753
Average	0.00579415	0.0707601	0.255476	0.307827	0.21262	0.0250764
S.E.M	0.00212061	0.0273805	0.0417059	0.0663637	0.0299382	0.00383095
gi-2	ZT0	ZT4	ZT8	ZT12	ZT16	ZT20
	0.000605777	0.0568341	0.144485	0.424573	0.233713	0.419212
	0.00113766	0.0405288	0.105368	0.399891	0.101381	0.43095
	0	0.0281437	0.0867963	0.470492	0.107513	0.213872
	0.000398849	0.0527422	0.161682	0.34344	0.155722	0.170979
	0	0.0391832	0.13129	0.1861	.	0.121649
Average	0.000428457	0.0434864	0.125924	0.364899	0.149582	0.271332
S.E.M	0.000212419	0.00513077	0.0134266	0.0491756	0.0305625	0.0644686
t-Test	0.0359395	0.356227	0.0182331	0.509136	0.188575	0.00514027
Fig. 5D. 24 h time course of VRN1 expression in the 4th fully expanded leaves of Kronos-PS (WT) and gi-2 mutant.
VRN1 transcript levels determined by qRT-PCR using ACTIN as endogenous control and the DCt method
Kronos PS	ZT0	ZT4	ZT8	ZT12	ZT16	ZT20
	0.299424	0.857768	0.595785	1.2893	0.298153	0.0905677
	0.8224	0.383203	0.46624	0.595356	0.442295	0.239387
	0.450209	0.898937	0.606357	1.19284	0.532175	0.207472
	0.784702	1.02491	0.491563	1.20127	0.392858	0.245711
	1.14806	0.543639	0.32952	0.609201	0.486458	0.21495
Average	0.70096	0.741691	0.497893	0.977591	0.430388	0.199618
S.E.M	0.149293	0.119614	0.0503679	0.154165	0.0403366	0.0281912
gi-2	ZT0	ZT4	ZT8	ZT12	ZT16	ZT20
	0.0344625	0.0722938	0.0665039	0.155975	0.030269	0.569211
	0.0286889	0.0534731	0.0708473	0.110726	0.0289281	0.226016
	0.0246229	0.0348982	0.0891082	0.0854147	0.0451931	0.118385
	0.0105668	0.0511967	0.0842386	0.238102	0.154142	0.104039
	0.0325749	0.0348535	0.0584528	0.0871486	.	0.0789481
Average	0.0261832	0.0493431	0.0738302	0.135473	0.064633	0.21932
S.E.M	0.00425433	0.00694921	0.00566034	0.0286414	0.030063	0.0910084
t-Test	0.00195513	0.000415253	3.15842e-05	0.000669161	0.000226078	0.841337

### Sheet: S6. Fig. 6
Supplemental Information S6 supporting Fig. 6. Diurnal expression analysis of CO1 in WT and gi-2 mutant
Fig. 6A. 24 h time course of CO1 expression in the 4th fully expanded leaves of Kronos-PS (WT) and gi-2 mutant.
CO1 transcript levels determined by qRT-PCR using ACTIN as endogenous control and the DCt method
Kronos PS	ZT0	ZT4	ZT8	ZT12	ZT16	ZT20
	0.0397032	0.0425324	0.273233	0.294853	0.446034	0.259031
	0.271397	0.15579	0.438592	0.476507	0.326149	0.207341
	0.0554474	0.00850945	0.293969	0.438341	0.318351	0.26261
	0.059732	0.0177099	0.490433	0.57133	0.242137	0.248446
	0.0550487	0.0225041	0.320729	1.00316	0.326164	0.386545
Average	0.0962656	0.0494091	0.363391	0.556839	0.331767	0.272795
S.E.M	0.0439146	0.0271713	0.0427567	0.120114	0.03266	0.0300911
gi-2	ZT0	ZT4	ZT8	ZT12	ZT16	ZT20
	0.217735	0.0823213	0.6634	0.662301	0.523342	0.394192
	0.378725	0.0691516	0.314015	0.384958	0.330849	0.342819
	0.546094	0.22098	0.385524	0.492968	0.154011	0.344343
	0.576032	0.178458	0.501761	0.585998	0.275216	0.160182
	0.682575	0.212233	0.266156	0.820549	0.594843	0.0713072
Average	0.480232	0.152629	0.426171	0.589355	0.375652	0.262569
S.E.M	0.0817515	0.0322516	0.0713539	0.0741119	0.0809557	0.0622558
t-Test	0.00326423	0.0400857	0.472049	0.823576	0.628706	0.886089
Fig. 6B. 24 h time course of CO2 expression in the 4th fully expanded leaves of Kronos-PS (WT) and gi-2 mutant.
CO2 transcript levels determined by qRT-PCR using ACTIN as endogenous control and the DCt method
Kronos PS	ZT0	ZT4	ZT8	ZT12	ZT16	ZT20
	0.229913	0.145381	0.165686	0.185152	0.215019	0.117806
	0.613114	0.256769	0.176019	0.102829	0.174785	0.101518
	0.193252	0.101714	0.197526	0.133596	0.192545	0.148534
	0.25072	0.149265	0.180833	0.144771	0.178202	0.093877
	0.27905	0.145853	0.189788	0.0920732	0.15779	0.126189
Average	0.31321	0.159797	0.181971	0.131684	0.183668	0.117585
S.E.M	0.0762701	0.0257782	0.00549994	0.0164855	0.009592	0.00962323
gi-2	ZT0	ZT4	ZT8	ZT12	ZT16	ZT20
	0.252192	0.324753	0.54572	0.487711	0.229094	0.178206
	0.268111	0.474299	0.446471	0.288116	0.284723	0.1193
	0.437334	0.213218	0.524158	0.263632	0.146533	0.166937
	0.258571	0.321727	0.264437	0.427456	0.302095	0.0934428
	0.291938	0.205931	0.388862	0.442539	0.400967	0.0627383
Average	0.301629	0.307985	0.43393	0.381891	0.272682	0.124125
S.E.M	0.0345915	0.0487473	0.0507713	0.0445709	0.0420005	0.0217838
t-Test	0.893437	0.0276108	0.00114401	0.00075981	0.0726603	0.790556
Fig. 6C. Heading time of Kronos-PS, co1, co2, and co1co2, in both Gi and gi-2 mutant backgrounds under LD.
	Gi					gi-2
Genotypes	Kronos-PS	co1	co2	co1 co2		Kronos-PS	co1	co2	co1 co2
	57	51	57	50		70	69	77	78
	55	51	57	51		74	68	75	78
	53	51	57	49		71	67	78	80
	54	51	57	51		73	66	78	75
	53	51	58	51		73	67	78	77
	55	49	57	49		.	69	78	82
Mean	54.5	50.6667	57.1667	50.1667		72.2	67.6667	77.3333	78.3333
SD	1.51658	0.816497	0.408248	0.983192		1.64317	1.21106	1.21106	2.42212
N	6	6	6	6		5	6	6	6
SE	0.619139	0.333333	0.166667	0.401386		0.734847	0.494413	0.494413	0.988826
Tuket test P < 0.05	a	b	c	b		a	b	c	c
3 x 2 factorial ANOVA for days to heading in Kronos-PS, co1, co2, and co1co2, in both Gi and gi-2 mutant backgrounds under LD. Fig. 6C.
Dependent Variable: Days to heading
Source	DF	Sum Sq.	Mean Square	F Value	P > F
Model	7	5730.91	818.7	424.03	<.0001
Error	39	75.3	1.93
Corrected Total	46	5806.21
R2: 0.987
Source	DF	Type III SS	Mean Square	F Value	P > F
GI	1	5044.78	5044.78	2612.83	<.0001
CO1	1	151.025	151.025	78.22	<.0001
GI*CO1	1	38.9927	38.9927	20.2	<.0001
CO2		236.196	236.196	122.33	<.0001
GI*CO2		136.001	136.001	70.44	<.0001
CO1*CO2		4.09837	4.09837	2.12	0.1531
GI*CO1*CO2		55.3829	55.3829	28.68	<.0001

### Sheet: S7. Fig. 7
Supplemental Information S7 supporting Fig. 7. Expression analysis of miR172, AP2L1 and FT1 in WT and gi-2 mutant in leaves 7 (L7) and 9 (L9); and interactions between miRNA172 and GI on heading time.
Fig. 7A - C. Expression levels in leaf 7 and 9 of Kronos-PS (WT) and gi-2 mutant determined by qRT-PCR and the Delta Ct method.
Fig. 7A. miR172 expression relative to small nucleolar RNA 101 (SnoR) as internal reference.						Fig. 7B. AP2 expression relative to ACTIN as internal reference.						Fig. 7C. FT1 expression relative to ACTIN as internal reference.
miR172	L7		L9			AP2	L7		L9			FT1	L7		L9
	WT	gi-2	WT	gi-2			WT	gi-2	WT	gi-2			WT	gi-2	WT	gi-2
	0.255453	0.217049	0.708894	0.193881			2.20023	7.85653	3.54195	13.952			1.06156	0.0316641	4.90788	0.345501
	0.218503	0.209527	0.402863	0.150082			2.95495	9.12678	4.73599	8.73351			1.08561	0.0385597	5.96241	0.338881
	0.284888	0.113468	0.57188	0.255207			2.43776	10.9175	2.93902	6.46437			0.91668	0.0128808	3.95321	0.440103
	0.292612	0.151799	0.488328	0.330832			3.65445	8.75138	4.09689	21.9814			0.908417	0.0111899	4.57447	0.79991
	0.285126	0.247407	0.364656	0.349032			4.04588	3.67348	5.14725	18.7166			1.73501	0.0976884	3.88597	0.519035
Average	0.267317	0.18785	0.507324	0.255807		Average	3.05866	8.06512	4.09222	13.9696		Average	1.14146	0.0383966	4.65679	0.488686
S.E.M	0.0137646	0.0241887	0.0618163	0.0382965		S.E.M	0.350909	1.20549	0.397505	2.9195		S.E.M	0.152749	0.0157355	0.378395	0.0845829
t-Test	0.0213036		0.00858275			t-Test	0.00401897		0.0100458			t-Test	9.39648e-05		4.93473e-06
Fig. 7D. Interaction between GI and UBI-miR172 in Kronos-PS under LD.						2 x 2 factorial ANOVA for DTH. GI x UBI-miR172 in Kronos-PS background. Fig. 7D
Genotypes	Kronos-PS	UBI-miR172	gi-2	gi-2 UBI-miR172		Dependent Variable: Days to heading
	56	52	74	68		Source	DF	Sum Sq.	Mean Square	F Value	P > F
	55	52	74	68		Model	3	4738.91	1579.64	1011.45	<.0001
	54	53	74	66		Error	52	81.211	1.562
	55	53	75	68		Corrected Total	55	4820.12
	54	53	75	69		R2: 0.9096
	54	53	77	69
	56	52	72	69		Source	DF	Type III SS	Mean Square	F Value	P > F
	54	53	74	68		UBI-miR172	1	253.84	253.84	162.53	<.0001
	55	54	72	68		GI	1	4341.14	4341.14	2779.65	<.0001
	55	52	74	70		UBI-miR172 x GI	1	55.234	55.234	35.37	<.0001
	55	52	72	69		Simple effects	Difference	P
	55	53	75	66		UBI-miR172 in Gi	2.27473	<.0001
	55	52	75	71		UBI-miR172 in gi-2	6.25238	<.0001
	.	52	78	66		GI in UBI-miR172	-15.6429	<.0001
	.	.	76	.		GI in non-transgenic	-19.6205	<.0001
Mean	54.8462	52.5714	74.4667	68.2143
SD	0.688737	0.646206	1.72654	1.47693
N	13	14	15	14
SE	0.191021	0.172706	0.445792	0.394726

### Sheet: S8. Fig. S1
Supplemental Information S8 supporting supplemental Fig. S1.GI transcript level in UBI-GI-MYC transgenic lines and Tr. #13 effect on days to heading under LD and SD.
Fig. S1A												Fig. S1B. Days to heading					Fig. S1C. Days to heading
qRT-PCR analysis of GI expression in UBI-GI-MYC transgenic lines and non-transgenic sister line.												UBI-GI-MYC Tr. #13 vs. non-transgenic sister line under LD					UBI-GI-MYC Tr. #13 vs. non-transgenic sister line under SD
Line #	Sample Name	Gene Name	Cт	Control	Cт	ΔCт	2(-ΔCт)	Average	S.E.M.			Genotype	WT-PS	Tr. # 13			Genotype	WT-PS	Tr. # 13
NT controls	#7-1	GI	26.8981	ACTIN	26.3186	0.5795	0.669196	0.694337	0.0497842				44	44				94	96
	#7-2	GI	26.9353	ACTIN	26.2537	0.6816	0.623473						45	46				92	99
	#7-3	GI	26.3071	ACTIN	25.9677	0.33945	0.790343						46	45				94	89
													40	44				98	94
Tr. #2	#2-2	GI	26.4138	ACTIN	26.4697	-0.0559	1.03951	1.32022	0.153138				47	42				90	94
	#2-3	GI	26.0761	ACTIN	26.7238	-0.64769	1.56666						48	40				92	98
	#2-4	GI	25.5632	ACTIN	26.001	-0.43777	1.35451						48	44				92	100
													42	42				92	90
Tr. #3	#3-1	GI	25.2828	ACTIN	26.4364	-1.15365	2.22476	1.80038	0.247295				45	43				90	96
	#3-2	GI	25.8923	ACTIN	26.3446	-0.45229	1.36821						46	44				91	82
	#3-3	GI	25.1025	ACTIN	25.957	-0.85453	1.80817						47	44				.	90
													47	45			Mean	92.5	93.4545
Tr. #5	#5-1	GI	25.5375	ACTIN	25.9078	-0.37024	1.29257	1.43194	0.10604				46	37			SD	2.36878	5.31721
	#5-2	GI	25.6172	ACTIN	26.0642	-0.44698	1.36318						44	38			N	10	11
	#5-4	GI	25.54	ACTIN	26.2537	-0.71375	1.64006						49	41			SE	0.749074	1.6032
													47	42			t-Test	0.607933
Tr.#6	#6-1	GI	25.5995	ACTIN	25.9127	-0.3132	1.24246	1.39513	0.120374				.	41
	#6-2	GI	25.2039	ACTIN	25.9112	-0.70724	1.63268						.	41
	#6-4	GI	25.1529	ACTIN	25.5427	-0.38986	1.31027					Mean	45.6875	42.3889
												SD	2.33006	2.42872
Tr. #13	#13-1	GI	24.0256	ACTIN	25.6298	-1.60422	3.04031	3.52942	0.249712			N	16	18
	#13-2	GI	23.9676	ACTIN	25.8499	-1.88225	3.6865					SE	0.582514	0.572455
	#13-5	GI	23.9116	ACTIN	25.8607	-1.94914	3.86144					t-Test	0.000323058
Tr. #15	#15-1	GI	25.7426	ACTIN	25.829	-0.08643	1.06174	1.13289	0.0627173
	#15-2	GI	25.8881	ACTIN	25.9978	-0.1097	1.079
	#15-3	GI	24.7895	ACTIN	25.1206	-0.33105	1.25793
ANOVA P < 0.0001, Shapiro-Wilk test P = 0.7915, Levene's test P = 0.1102.
		Mean	SEM
	WT	0.694337	0.0497842
	Tr. #2	1.32022	0.153138
	Tr. #3	1.80038	0.247295
	Tr. #5	1.43194	0.10604
	Tr.#6	1.39513	0.120374
	Tr. #13	3.52942	0.249712
	Tr. #15	1.13289	0.0627173
